# PLAGUE: Improved confidence plasmid reconstruction from short read assemblies

**DOI:** 10.64898/2026.07.10.737741

**Authors:** Karolina Kozubal, Faruk Dube, Amar Mujkic, Enrique Joffré, Lionel Guy, Helen Wang, Luisa W. Hugerth

## Abstract

As the vast majority of archival data is short-read based, reliable strategies for detecting and classifying plasmids out of these data are still needed. A widely adopted solution for binning plasmids with rich contextual data is MOB-Suite. However, a large portion of the available data has low coverage and results in fragmented assemblies. Under these circumstances, MOB-Suite delivers a high number of false positives, leading to wasteful follow-up experiments. To improve the reliability of MOB-Suite, while retaining and enriching its biological contextual output, we have developed PLAGUE. PLAGUE is a fast and low-memory consumption post-processing tool for MOB-Suite outputs, relying on checks of circularity, reads spanning the gap between the 3’ and 5’ ends and total coverage of the plasmid candidate. PLAGUE can reduce the number of false positives in MOB-Suite outputs by over 30%, while retaining almost full sensitivity. It is fully containerized and easy to use in clusters as well as locally.
