## Supplementary Table for "PLAGUE: Improved confidence plasmid reconstruction from short read assemblies"

### Sheet: S1_number_datasets
Supplementary Table S1. Publicly archived bacterial sequencing runs in the NCBI Sequence Read Archive (SRA) by sequencing platform. Short-read platforms account for 96.7% of records and outnumber long-read platforms (Oxford Nanopore and PacBio combined) by approximately 32-fold, underscoring the continued reliance on short-read data for bacterial and plasmid genomics.
Platform	Sequencing class	Runs (n)	% of records
Illumina	Short-read	3,946,565	95.41
LS454	Short-read	19.502	0.47
Ion Torrent	Short-read	16.684	0.40
BGISEQ	Short-read	10.111	0.24
ABI SOLiD	Short-read	4.01	0.10
Complete Genomics	Short-read	1.246	0.03
Helicos	Short-read	156	0.00
Short-read subtotal		3,998,274	96.66
Oxford Nanopore	Long-read	89.659	2.17
PacBio SMRT	Long-read	35.633	0.86
Long-read subtotal		125.292	3.03
Capillary	Sanger	12.766	0.31
Total		4,136,332	100.00

### Sheet: S2_example_output
name	primary_cluster_id	size	gc	predicted_mobility	rep_types	relaxase_type	mpf_type	orit_type	mash_nearest_neighbor	mash_neighbor_identification	predicted_host_range_overall_name	contigs_number	ARGs	ARGs_count	proportion	average_coverage	per_contig_coverage	coverage_cv	chromosome_coverage	PCN	circularisation	exclusion_reason
SRR27324557:AF611	AF611	38024	0.3079	non-mobilizable	-	-	-	-	CP014289	Bacillus thuringiensis	Bacillus	8	None	0	0	17.4467	NODE_19_length_7326_cov_1.338877_pilon:13.8; NODE_22_length_7095_cov_2.086340_pilon:28.0; NODE_30_length_6341_cov_1.582504_pilon:15.9; NODE_94_length_4529_cov_1.527388_pilon:15.7; NODE_111_length_4276_cov_1.537575_pilon:16.0; NODE_245_length_3157_cov_1.423178_pilon:13.7; NODE_247_length_3150_cov_1.448174_pilon:15.1; NODE_493_length_2150_cov_1.463462_pilon:15.1	0.262	10.9562	1.59	NA	multicontig_low_coverage
SRR27324557:AF609	AF609	105647	0.328	non-mobilizable	-	-	MPF_T	-	NC_020394	Bacillus thuringiensis serovar thuringiensis str. IS5056	Bacillus	48	None	0	0	11.4231	NODE_34_length_6148_cov_1.148418_pilon:12.1; NODE_48_length_5562_cov_1.208402_pilon:11.4; NODE_62_length_5106_cov_1.075876_pilon:12.8; NODE_85_length_4731_cov_1.090260_pilon:15.0; NODE_95_length_4492_cov_1.158640_pilon:11.4; NODE_163_length_3736_cov_1.240000_pilon:14.1; NODE_167_length_3701_cov_1.236769_pilon:11.3; NODE_231_length_3246_cov_1.131419_pilon:13.8; NODE_249_length_3119_cov_1.160904_pi…	0.192	10.9562	1.04	NA	multicontig_low_coverage
SRR27324557:AA195	AA195	106830	0.3188	non-mobilizable	-	-	-	-	NC_020385	Bacillus thuringiensis serovar thuringiensis str. IS5056	Bacillus	54	None	0	0	11.8972	NODE_79_length_4798_cov_1.404523_pilon:15.2; NODE_110_length_4290_cov_1.190476_pilon:18.7; NODE_124_length_4176_cov_1.154736_pilon:22.0; NODE_133_length_4080_cov_0.895440_pilon:9.1; NODE_141_length_4052_cov_1.078660_pilon:10.1; NODE_221_length_3285_cov_1.262130_pilon:17.0; NODE_254_length_3081_cov_1.131313_pilon:11.8; NODE_306_length_2816_cov_1.093530_pilon:9.4; NODE_369_length_2538_cov_1.229501_…	0.239	10.9562	1.09	NA	multicontig_low_coverage
SRR27324557:AH243	AH243	3831	0.3224	non-mobilizable	-	-	-	-	CP026679	Bacillus cereus	Bacillus	3	None	0	0	7.26581	NODE_848_length_1580_cov_0.690946_pilon:7.4; NODE_1368_length_1132_cov_0.799216_pilon:7.3; NODE_1380_length_1119_cov_1.041667_pilon:7.1	0.013	10.9562	0.66	NA	multicontig_low_coverage
DRR206368:AA794	AA794	176237	0.3533	non-mobilizable	rep_cluster_125	-	MPF_T	-	CP042928	Bacillus cereus	Bacillaceae	73	None	0	0	18.2434	NODE_11_length_6951_cov_3.145955_pilon:18.3; NODE_12_length_6915_cov_3.652770_pilon:22.3; NODE_30_length_5596_cov_3.172061_pilon:22.1; NODE_42_length_5277_cov_3.122330_pilon:19.4; NODE_43_length_5272_cov_2.074636_pilon:14.2; NODE_59_length_4631_cov_2.280639_pilon:14.1; NODE_73_length_4299_cov_2.448226_pilon:15.4; NODE_81_length_4108_cov_3.145943_pilon:30.8; NODE_95_length_3857_cov_3.445576_pilon:…	0.603	11.7719	1.55	NA	multicontig_low_coverage
DRR206368:AC583	AC583	6969	0.3366	mobilizable	rep_cluster_1909	MOBV	-	-	CP023182	Bacillus cereus	Bacillus	2	None	0	0	98.048	NODE_37_length_5356_cov_16.729394_pilon:123.2; NODE_751_length_1613_cov_2.037685_pilon:14.5	0.789	11.7719	8.33	NA	PASS
DRR206368:AD602	AD602	6808	0.3309	mobilizable	rep_cluster_1821	MOBV	-	-	NC_011771	Bacillus cereus AH820	Bacillus	3	None	0	0	76.5771	NODE_112_length_3656_cov_13.233211_pilon:82.8; NODE_744_length_1622_cov_11.511706_pilon:77.4; NODE_827_length_1530_cov_9.338560_pilon:60.8	0.127	11.7719	6.51	NA	PASS
DRR206363:AA795	AA795	134768	0.3553	non-mobilizable	rep_cluster_125	-	MPF_T	-	CP033789	Bacillus sp. FDAARGOS_527	Bacillaceae	46	None	0	0	17.2791	NODE_6_length_10753_cov_2.956616_pilon:17.2; NODE_9_length_9897_cov_3.694678_pilon:24.9; NODE_19_length_7165_cov_3.562234_pilon:20.2; NODE_31_length_6406_cov_3.114031_pilon:18.3; NODE_54_length_5544_cov_2.604763_pilon:15.3; NODE_56_length_5517_cov_3.895733_pilon:26.8; NODE_63_length_5213_cov_3.245576_pilon:18.6; NODE_89_length_4529_cov_2.565879_pilon:16.9; NODE_107_length_4246_cov_2.075504_pilon:…	0.243	11.8688	1.46	NA	multicontig_low_coverage
DRR206363:AE387	AE387	1481	0.53	non-mobilizable	-	-	-	-	CP042065	Staphylococcus aureus	Staphylococcus	1	None	0	0	225.397	NODE_967_length_1481_cov_36.825702_pilon:225.4	0	11.8688	18.99	FALSE	uncircularised_no_bridging

### Sheet: S3_parameter_sweeps
PLAGUE threshold-selection decision tables
Adopted (data-driven) values are shaded. F1, PPV and Sensitivity are the metrics used in the main manuscript; Specificity, MCC and Youden's J require true negatives and are shown for cross-reference only. F1 and PPV were computed from the per-row counts. E. coli downsampling benchmark.
1. Size gate — full-filter sweep (operational; whole evaluable pool)
Size cap (bp)	TP	FP	FN	TN	Sens	PPV	F1	Spec	MCC
5	2.498	1.354	7	60	0.997	0.649	0.786	0.042	0.147
10	2.494	1.344	11	70	0.996	0.650	0.786	0.050	0.152
12,000 (legacy)	2.494	1.341	11	73	0.996	0.650	0.787	0.052	0.157
20	2.493	1.335	12	79	0.995	0.651	0.787	0.056	0.163
30,000 (adopted)	2.493	1.333	12	81	0.995	0.652	0.788	0.057	0.166
50	2.484	1.332	21	82	0.992	0.651	0.786	0.058	0.149
∞ (no gate)	2.476	1.332	29	82	0.988	0.650	0.784	0.058	0.134
2. Size gate — size alone as classifier (non-circular single-contig rows; n = 158)
Size cap (bp)	TP	FP	FN	TN	Sens	PPV	F1	Spec	MCC	Youden J
2	57	50	10	41	0.851	0.533	0.655	0.451	0.318	0.301
6	34	20	33	71	0.507	0.630	0.562	0.780	0.300	0.288
12,000 (legacy)	28	9	39	82	0.418	0.757	0.539	0.901	0.372	0.319
15	28	8	39	83	0.418	0.778	0.544	0.912	0.389	0.330
20	27	3	40	88	0.403	0.900	0.557	0.967	0.466	0.370
30,000 (adopted)	25	1	42	90	0.373	0.962	0.538	0.989	0.483	0.362
50	12	0	55	91	0.179	1000	0.304	1000	0.334	0.179
.
3. Coverage threshold cov_A — per-feature ROC (single-contig, non-circular, < 30 kb; n = 121)
cov_A (×)	Sens	PPV	F1	Spec	MCC	Youden J
10	1000	0.351	0.520	0.122	0.207	0.122
15	1000	0.481	0.650	0.488	0.485	0.488
20 (adopted)	0.974	0.528	0.685	0.585	0.533	0.560
25	0.974	0.559	0.710	0.634	0.573	0.609
30 (legacy)	0.949	0.569	0.712	0.659	0.569	0.607
50	0.821	0.582	0.681	0.720	0.507	0.540
4. Discordant-read proportion prop_C — per-feature ROC (same subset)
prop_C (%)	Sens	PPV	F1	Spec	MCC
5	0.744	0.763	0.753	0.890	0.638
10 (adopted)	0.744	0.763	0.753	0.890	0.638
15	0.744	0.763	0.753	0.890	0.638
25	0.744	0.763	0.753	0.890	0.638
30 (legacy)	0.692	0.750	0.720	0.890	0.596
50	0.692	0.750	0.720	0.890	0.596
90	0.564	0.733	0.638	0.902	0.505

### Sheet: S4_E.coli_accessions 
SRRname	NCBI_Accesion
SRR24951984	GCF_032382315.1
SRR14509533	GCF_048571825.1
SRR14509599	GCF_048571795.1
SRR12207194	GCF_014058445.2
SRR14509607	GCF_048571835.1
SRR14509588	GCF_048571775.1
SRR14509614	GCF_048571455.1
SRR14509567	GCF_049266435.1
SRR24951963	GCF_030389925.1
SRR14509628	GCF_048571595.1
SRR5427989	GCF_001612495.1
SRR18777560	GCF_024300705.1
SRR31073010	GCF_044324785.1
SRR13183022	GCF_016889685.1
ERR11503475	GCF_963575375.1
SRR12047202	GCF_016026195.1
SRR9641571	GCF_006364695.1
SRR22405906	GCF_030707995.1
SRR33346718	GCF_051609005.1
SRR22405920	GCF_030708235.1
SRR22405927	GCF_030708535.1
ERR15204798	GCF_965641705.1
SRR17731597	GCF_022494685.1
SRR6807652	GCF_002968735.1
ERR5319283	GCF_905330065.2
ERR13363304	GCF_964200045.1
SRR13209800	GCF_016404485.2
DRR403238	GCF_026001125.1
SRR33047830	GCF_051549655.1
SRR18439255	GCF_020540985.1
ERR5192180	GCF_905219315.2
SRR35332982	GCF_052908295.1
SRR33346723	GCF_051612765.1
SRR24308067	GCF_029990355.1
SRR13673680	GCF_016903315.1
ERR15204800	GCF_965641715.1
SRR24390060	GCF_029536615.1
SRR24308083	GCF_030038665.1
DRR199319	GCF_014169175.1
SRR24308091	GCF_030037255.1
SRR23290089	GCF_028596225.1

### Sheet: S6_S.aureus_accessions
	NCBI_Accesion
SRR12934882	GCF_016727585.1
SRR13182643	GCF_016889945.1
SRR13182647	GCF_016889145.1
SRR1955491	GCF_001019255.2
SRR1955495	GCF_001018645.2
SRR1955586	GCF_001018655.2
SRR1955590	GCF_001019275.2
SRR1955607	GCF_001018735.2
SRR1955625	GCF_001018835.2
SRR1955869	GCF_001019495.2
SRR1955924	GCF_001019575.2
SRR1955931	GCF_001019205.2
SRR26799573	GCF_040047685.1
SRR2822404	GCF_001558795.2
SRR33038299	GCF_050632115.1
SRR6985642	GCF_003203675.1
SRR6985655	GCF_003203595.1
SRR6985703	GCF_003073655.1
SRR6985706	GCF_003193885.1
SRR6985708	GCF_003203615.1
SRR6985713	GCF_003193665.1
SRR6985715	GCF_003193785.1
SRR6985717	GCF_003330905.1
SRR6985724	GCF_003193965.1
SRR6994966	GCF_003194025.1
SRR6995005	GCF_003073775.1
SRR6995008	GCF_003073755.1
SRR6995018	GCF_003193765.1
SRR6995019	GCF_003288395.1
SRR8178101	GCF_003827915.1
SRR9141411	GCF_005931015.2
SRR9141593	GCF_005931035.2
SRR9150090	GCF_005931055.2
SRR9641507	GCF_006364775.1
SRR9641573	GCF_006364675.1
SRR9734187	GCF_018135565.1

### Sheet: S6_B.cereus_accessions
SRRname	NCBI_Accesion
SRR17696030	GCF_021391515.1
SRR27324557	GCF_034078685.1
SRR13706187	GCF_016917795.1
SRR9670532	GCF_013267255.1
DRR206369	GCF_021655015.1
DRR206363	GCF_021654895.1
DRR206367	GCF_021654975.1
DRR206383	GCF_021655355.1
DRR206378	GCF_021655255.1
DRR206379	GCF_021655275.1
DRR206372	GCF_021655135.1
SRR24519623	GCF_030067875.1
DRR206375	GCF_021655195.1
DRR206380	GCF_021655295.1
DRR206370	GCF_021655035.1
DRR206374	GCF_021655175.1
DRR206373	GCF_021655155.1
DRR276629	GCF_019704155.2
DRR206377	GCF_021655235.1
SRR13155210	GCF_050814675.1
SRR9641652	GCF_013267475.1
SRR9641608	GCF_013267455.1
DRR206365	GCF_021654935.1
DRR206364	GCF_021654915.1
DRR206368	GCF_021654995.1
